# Functional interrogation of cellular Lp(a) uptake by genome-scale CRISPR screening

**DOI:** 10.1101/2024.05.11.593568

**Authors:** Taslima G. Khan, Juliana Bragazzi Cunha, Chinmay Raut, Michael Burroughs, Sascha N. Goonewardena, Alan V. Smrcka, Elizabeth K. Speliotes, Brian T. Emmer

## Abstract

An elevated level of lipoprotein(a), or Lp(a), in the bloodstream has been causally linked to the development of atherosclerotic cardiovascular disease and calcific aortic valve stenosis. Steady state levels of circulating lipoproteins are modulated by their rate of clearance, but the identity of the Lp(a) uptake receptor(s) has been controversial. In this study, we performed a genome-scale CRISPR screen to functionally interrogate all potential Lp(a) uptake regulators in HuH7 cells. Strikingly, the top positive and negative regulators of Lp(a) uptake in our screen were *LDLR* and *MYLIP*, encoding the LDL receptor and its ubiquitin ligase IDOL, respectively. We also found a significant correlation for other genes with established roles in LDLR regulation. No other gene products, including those previously proposed as Lp(a) receptors, exhibited a significant effect on Lp(a) uptake in our screen. We validated the functional influence of LDLR expression on HuH7 Lp(a) uptake, confirmed *in vitro* binding between the LDLR extracellular domain and purified Lp(a), and detected an association between loss-of-function *LDLR* variants and increased circulating Lp(a) levels in the UK Biobank cohort. Together, our findings support a central role for the LDL receptor in mediating Lp(a) uptake by hepatocytes.
