## Supplemental Table 3 for "Functional interrogation of cellular Lp(a) uptake by genome-scale CRISPR screening"

### Sheet: UKBB cohort summary
Study Population
n		359090
Genetic Sex, n (%)	male	195068 (54.3)
	female	164022 (45.7)
Age, median [Q1,Q3]		58.0 [50.0,63.0]
LDL, median [Q1,Q3]		3.5 [3.0,4.1]
Adjusted LDL, median [Q1,Q3]		3.6 [3.1,4.2]
LpA, median [Q1,Q3]		21.0 [9.5,61.8]
Adjusted LpA, median [Q1,Q3]		18.9 [8.6,55.6]
medication group, n (%)	niacin and statins use	13 (0.0)
	niacin only	12 (0.0)
	no statins nor niacin	303137 (84.4)
	statins only	55928 (15.6)
Genetic Ancestry, n (%)	European	338928 (94.4)
	Other	20162 (5.6)

### Sheet: UKBB (Eur only) cohort summary
Study Population
n		338928
Genetic Sex, n (%)	male	184596 (54.5)
	female	154332 (45.5)
Age, median [Q1,Q3]		58.0 [50.0,63.0]
LDL, median [Q1,Q3]		3.5 [3.0,4.1]
Adjusted LDL, median [Q1,Q3]		3.6 [3.1,4.2]
LpA, median [Q1,Q3]		20.2 [9.3,60.0]
Adjusted LpA, median [Q1,Q3]		18.2 [8.4,54.0]
medication group, n (%)	niacin and statins use	12 (0.0)
	niacin only	11 (0.0)
	no statins nor niacin	286665 (84.6)
	statins only	52240 (15.4)

### Sheet: Lipid Lowering Medications
UKBB medication description	UKBB medication code	medication group
ezetrol 10mg tablet	1141192740	ezetimibe
ezetimibe	1141192736	ezetimibe
gemfibrozil	1140861856	fibrates
clofibrate	1140861944	fibrates
gemfibrozil product	1141157262	fibrates
fenofibrate	1140861954	fibrates
niacin	1140910670	niacin
crestor 10mg tablet	1141192414	statins
eptastatin	1140910632	statins
colestyramine+aspartame 4g/sachet powder	1141180722	statins
simvador 10mg tablet	1141188146	statins
atorvastatin	1141146234	statins
colestyramine product	1141180734	statins
rosuvastatin	1141192410	statins
colestyramine	1140909780	statins
fluvastatin	1140888594	statins
simvastatin	1140861958	statins
lipitor 10mg tablet	1141146138	statins
pravastatin	1140888648	statins
velastatin	1140910654	statins
